# Expansion of CRISPR loci with multiple memories of infection enables the survival of structured bacterial communities

**DOI:** 10.1101/747212

**Authors:** Nora C. Pyenson, Luciano A. Marraffini

## Abstract

Type II CRISPR-Cas systems provide immunity against phages and plasmids that infect bacteria. Following infection, a short sequence of the phage genome known as the “spacer” is inserted into the CRISPR locus to capture a memory of the infection and immunize the host. Spacers are transcribed and processed into guide RNAs that direct the Cas9 nuclease to its target on the invader. Thousands of spacers are acquired to target the viral genome at multiple locations and neutralize phage mutants that evade the immunity specified by a single guide RNA. In liquid cultures, where phages and their hosts are constantly mixed, spacer diversity is generated at the population level, and a single immunization per cell is sufficient to confer robust immunity. Although rare, bacteria that acquire multiple spacers can also be found, demonstrating that type II CRISPR-Cas systems also have the capability of generating spacer diversity at the cellular level. However, conditions in which this feature is important for survival are poorly understood. Here we found that when phage infections occur on solid media, a high proportion of the surviving colonies display sectored morphologies that contain individual cells with multiple spacers. We show that this is the result of the bacteria-host co-evolution, in which the immunity provided by the initial acquired spacer is easily overcome by escaper phages that decimate all the progeny of the founder cell that do not acquire additional spacers. Our results reveal the versatility of type II CRISPR-Cas immunity, which can respond with both single or multiple spacer acquisition schemes to solve challenges presented by different environments.
