## Supplementary sequences for "Expansion of CRISPR loci with multiple memories of infection enables the survival of structured bacterial communities"

### Sheet: Fig 1
Spacer name	Sequence
A0	TCGCAATGTGTAGAGATATAGAACTTCACT
A1	TCTAGGTTCGAACTCTTCTTTAAATTTAAT
A2	CTTTTTCTTCAATTGGTCGACGTTTGAATAT
A3	CTTCATGCGTTCCAATTGATCCGTGCCAGT
A4	CTCACGCAGACCTGGCACATTATGAAGCAGT
A5	ATTCATGCAAGTTTTAGGTGTTTTGGTAAT
A6	TTCAGTTAGTGCGCTTAACAAAATACTTAA
B0	CGGAATACACTTCAGATACACAACCTATGCA
C0	GAATACCCTGCGTCAATATATGCTTTCCGT
C1	GTATGTCGCTTTGATACGATCCATCAACAT
D0	GTGAATAATTATGGATCCTATTTTAGGTAA
D1	CATTTTAGATTTCAAAAGTTTAGTATCTAT
D2	ACAGTTTTTACGACTAAAGGAGGCAACCAA
D3	TATATTTCTCCCACTCACGATAAGTCATGAA
E0	CTTACCATAAGTTATTTCTCCAGTTCTATAT
F0	AAATATTGTCGCCAACAAAAATAACATTAT

### Sheet: Fig S1
Spacer or barcode name	Sequence
Y Barcode	GCCACAACAC
Y0	TTTTAAGCTATTCATTTTAAAAGGTCATAT
Y1	ACTTATGCCGTTTCTATACTTCACTACAGCA
Y2	CCGAGCTACAACTCGACGACCAAGATGTTG
Y3	AATTGAAATTTCGGTTGATTCTATATCTAA
Y4	ACACACTAAGGCATACACACATAAGTTTAT
Y5	CTTTTTCATAAAAGTAGCGCAATGAGTATGT
W Barcode	AACGGATAGT
W0	GTGCGATTCATGGTAAGCCTATAGGTGGTT
W1	TTAATCGTTCAGGTTTAGTATGTGTGTATA
W2	TCTGAATGAACGTGTAGTTAATACTCCGTTT
V Barcode	CCTACCCATT
V0	CGAACTGAAAACTAACAAAACAAATACTGAG
V1	ATGAATGGATTGAAGAGAACACAGACGAAC
V2	TATGATGGCTAATATGAATGAACATGAATTA
T Barcode	GGTGCCACGC
T0	AAAGTTTCTAACTAAAAATTGATGTGCAGAC
T1	TTCTAATTCGCCATTCATGTTCGTGCCGTT
T2	TTAGCTATTGGTAAGTCGTAAGGTACATAT
T3	ATTTCAATATCGCCGTATGTGTAATGTGC

### Sheet: Fig 2B
Founder spacer	Sequence	fraction mono-spc	fraction multi-spc
B	CGGAATACACTTCAGATACACAACCTATGCA	0.999274	0.000726019
I	GATTGAAAATGATTTAGCTGAAATAGTACG	0.999034	0.00096637
P	ACCAAAATCATTAATATTGCAAGGTTCATA	0.998883	0.00111676
E	CTTACCATAAGTTATTTCTCCAGTTCTATAT	0.997619	0.00238127
O	GATCGTTATCATTCGAAAGGATTAGAATCA	0.997573	0.00242708
J	AAAAAGAAATCGTTAGCACTAATGGGTGAT	0.995611	0.00438893
K	GTGACGTTTGATTCACCCACAACAATATAT	0.99535	0.00464996
M	ATATGAATGATGGACAAAAATCAATCAATAG	0.994445	0.00555456
Q	AATTTGTTCTTGCGCTTCAATAGTGATAGT	0.990078	0.00992235
F	AAATATTGTCGCCAACAAAAATAACATTAT	0.981668	0.0183315
N	GTTACACGGTTATTGGGCAGGCGTACCGAT	0.960573	0.0394265
C	GAATACCCTGCGTCAATATATGCTTTCCGT	0.832434	0.167566
X	CACGCACACCAATTTAAGTTTATTGATGAT	0.673246	0.326754
R	TTCAATAGCTGATTTGATTACCTCTTTACT	0.642502	0.357498
Z	AAAAGAATACTGGATTTAACTAGAATAACT	0.64	0.36
S	GCCCTCATTTCTAATCGTTACATTCACAAT	0.58642	0.41358
G	CAGATTATATTGAAAATACAGATCCTAAAGC	0.562657	0.437343
A	TCGCAATGTGTAGAGATATAGAACTTCACT	0.48	0.52
H	AGACTGATCGCTCAACTTTGCGAAGTCACT	0.457536	0.542464
Y	TTTTAAGCTATTCATTTTAAAAGGTCATAT	0.358025	0.641975
D	GTGAATAATTATGGATCCTATTTTAGGTAA	0.343502	0.656498
L	AATACTTTCTTCTAAAAAACCTAAGTCAAC	0.339198	0.660802
T	AAAGTTTCTAACTAAAAATTGATGTGCAGAC	0.321429	0.678571
U	ATAAAAAGAAAAACGAAGGAGTGTATTAAA	0.194042	0.805958
V	CGAACTGAAAACTAACAAAACAAATACTGAG	0.172616	0.827384
W	GTGCGATTCATGGTAAGCCTATAGGTGGTT	0.150442	0.849558

### Sheet: Fig 3B
Spacer name	Sequence
C0	GAATACCCTGCGTCAATATATGCTTTCCGT
C1	GTATGTCGCTTTGATACGATCCATCAACAT
C2	ACGCAAAAAATAACCACAATCCTAAATTAAT
S0	GCCCTCATTTCTAATCGTTACATTCACAAT
S1	ATGCTCGGGATGGTCAGGGTTGGTATCTAC
S2	AAAACTTGACGTCGAACACTTATTTGTATT
S3	TTACCTAAAATAGGATCCATAATTATTCAC

### Sheet: Figs 4B-C
Family name	Colony	Spacer 1	Spacer 2	Spacer 3	Spacer 4
R	1	TTCAATAGCTGATTTGATTACCTCTTTACT	ATCAAATGTCTTTTTCACACCTTGCCAATC
	2	TTCAATAGCTGATTTGATTACCTCTTTACT	ACGAGCGAGTGGCACATATCCATGTAGTGAA
	3	TTCAATAGCTGATTTGATTACCTCTTTACT	CATCAGAATCGCCTAAAAATCTATCAACTA	GAAATATTGAAGCAAACGCAAAAACAAGAT
SS	1	CAAAACAAGTTACTTGTTCTTTATGATAATA	GTATGTCGCTTTGATACGATCCATCAACAT
	2	CAAAACAAGTTACTTGTTCTTTATGATAATA	GTGTTCTCTTCAATCCATTCATCTATTGCT
	3	CAAAACAAGTTACTTGTTCTTTATGATAATA	GTGTTCTCTTCAATCCATTCATCTATTGCT
RR	1	ACGTGTCCGATATATTCATACCGTCATTCTTT
	2	ACGTGTCCGATATATTCATACCGTCATTCTTT	GGACCAACAGTCAGATACATGGCCTCTGCC	TAATACAGGTTTTTACAAAAGCTTTACCAT
	3	ACGTGTCCGATATATTCATACCGTCATTCTTT	TCGAAATTAAAGAAACATCAATCACACATT
QQ	1	ATGTGACTCTATTAGAGCCTCAATATGCTT
	2	ATGTGACTCTATTAGAGCCTCAATATGCTT	ATTAGAATTTGTTAAAAGAATGTTAAAGTC
	3	ATGTGACTCTATTAGAGCCTCAATATGCTT	ACCCTTCAAATGTAAAGTCCATTGAAGAAA
PP	1	TACTTCTGACGTGTATATTTGCCAATTGTC
	2	TACTTCTGACGTGTATATTTGCCAATTGTC
	3	TACTTCTGACGTGTATATTTGCCAATTGTC
L	1	AATACTTTCTTCTAAAAAACCTAAGTCAAC	GAAGTTATCCCATTCATGACTTATCGTGAG
	2	AATACTTTCTTCTAAAAAACCTAAGTCAAC	TTAGACTTTTACTTTCCATTACTTAAATCA
	3	AATACTTTCTTCTAAAAAACCTAAGTCAAC	GCACTTATAACGGATTGTTCTATTTGTTCA	AAATGAATCAGCTGAGAATTTTATTACATGA	TTCATTTTCTTTTTGTATGCGTCAATGAGT
OO	1	TTCAGCTTTTTGCTTATCTGTCTTCGGAAT
	2	TTCAGCTTTTTGCTTATCTGTCTTCGGAAT	ATAATTTTATTATCGCTATTGCGTTAGATT
	3	TTCAGCTTTTTGCTTATCTGTCTTCGGAAT	CTTTTTCATAAAAGTAGCGCAATGAGTATGT
D	1	GTGAATAATTATGGATCCTATTTTAGGTAA	CATTTTAGATTTCAAAAGTTTAGTATCTAT	ACAGTTTTTACGACTAAAGGAGGCAACCAA
	2	GTGAATAATTATGGATCCTATTTTAGGTAA	CATTTTAGATTTCAAAAGTTTAGTATCTAT
	3	GTGAATAATTATGGATCCTATTTTAGGTAA
MM	1	CGATTTTTAGTGCGCGCTCTAGATTTAACTT	AATCAATCAATAGTGGCGTTCAAGAACTTA
	2	CGATTTTTAGTGCGCGCTCTAGATTTAACTT
	3	CGATTTTTAGTGCGCGCTCTAGATTTAACTT
LL	1	TACTTCTGACGTGTATATTTGCCAATTGTC	CGGATTCGATTTTAAGCTATTCATTTTAAA
	2	TACTTCTGACGTGTATATTTGCCAATTGTC	TAACGACGGTACTTATTCCGTCGTTGCTAC
	3	TACTTCTGACGTGTATATTTGCCAATTGTC	GTAAACCTGTCTATATCAGGGAATACTGCT	AAAACAATTGATTGAATTAGTTACTCGATT
KK	1	AACATATCACGTTCAAATAATGATACTGGT	GTAATAATATTTTTAATAACCTCAACATCT
	2	AACATATCACGTTCAAATAATGATACTGGT	ATTATTTGATGCTAACGGGAACGAGATTAT	GTGCGATTCATGGTAAGCCTATAGGTGGTT	AGGTTTAAGCAAGAGGTATTTAAATATGTT
	3	AACATATCACGTTCAAATAATGATACTGGT	AACACTCAAGTTTAGTTTTTAAAAATTCTT
H	1	AGACTGATCGCTCAACTTTGCGAAGTCACT	GAAATATTGAAGCAAACGCAAAAACAAGAT
	3	AGACTGATCGCTCAACTTTGCGAAGTCACT	CGTATAGGTACAATGTTGACTGATGACTAT	ATGGTATTCAATTAAAAGATTTTATGTTTGA
	5	AGACTGATCGCTCAACTTTGCGAAGTCACT	ACACAACCTAGAAACAATAAGTAAACTTTC	CGTTTTCCCGTCAAAGTATGGTGGCGGAGC
Q	1	AATTTGTTCTTGCGCTTCAATAGTGATAGT
	2	AATTTGTTCTTGCGCTTCAATAGTGATAGT
	3	AATTTGTTCTTGCGCTTCAATAGTGATAGT
P	1	ACCAAAATCATTAATATTGCAAGGTTCATA
	2	ACCAAAATCATTAATATTGCAAGGTTCATA
	3	ACCAAAATCATTAATATTGCAAGGTTCATA
O	1	GATCGTTATCATTCGAAAGGATTAGAATCA
	2	GATCGTTATCATTCGAAAGGATTAGAATCA
	3	GATCGTTATCATTCGAAAGGATTAGAATCA
N	1	GTTACACGGTTATTGGGCAGGCGTACCGAT	AAAACATCCAGTGACATGCTTGGGTGAACA	ATTAGACTTTTACTTTCCATTACTTAAATCA
	2	GTTACACGGTTATTGGGCAGGCGTACCGAT	AAAACATCCAGTGACATGCTTGGGTGAACA
	3	GTTACACGGTTATTGGGCAGGCGTACCGAT	AAAACATCCAGTGACATGCTTGGGTGAACA
M	1	ATATGAATGATGGACAAAAATCAATCAATAG
	2	ATATGAATGATGGACAAAAATCAATCAATAG
	3	ATATGAATGATGGACAAAAATCAATCAATAG
II	1	TTCAGCATCTCCTATCATCTCTTTGTTGTT	TTCAATATCAACTATGAAGGGGATATCAAT
	2	TTCAGCATCTCCTATCATCTCTTTGTTGTT	TTCAATATCAACTATGAAGGGGATATCAAT
	3	TTCAGCATCTCCTATCATCTCTTTGTTGTT	TTCAATATCAACTATGAAGGGGATATCAAT
JJ	1	CGAATATGAACGACACAAATGATTTAGGGT	TCTATGTCTTCTAAATTCAGTGATGTATTC
	2	CGAATATGAACGACACAAATGATTTAGGGT	TCGCAAAAGCAGTCAAAGCTAAAGGGCATA
	3	CGAATATGAACGACACAAATGATTTAGGGT	TCGCAAAAGCAGTCAAAGCTAAAGGGCATA
HH	1	CTTCATGCGTTCCAATTGATCCGTGCCAGT
	2	CTTCATGCGTTCCAATTGATCCGTGCCAGT
	3	CTTCATGCGTTCCAATTGATCCGTGCCAGT
BB	1	GAAATATTGAAGCAAACGCAAAAACAAGAT
	2	GAAATATTGAAGCAAACGCAAAAACAAGAT
	3	GAAATATTGAAGCAAACGCAAAAACAAGAT
GG	1	ATCATCAAAATACTGATATTCAACTTCTGT	AGCCTATGCCAATTTTATTAAAAAGTCTACA
	2	ATCATCAAAATACTGATATTCAACTTCTGT	AGCCTATGCCAATTTTATTAAAAAGTCTACA
	3	ATCATCAAAATACTGATATTCAACTTCTGT	AGCCTATGCCAATTTTATTAAAAAGTCTACA
J	1	AAAAAGAAATCGTTAGCACTAATGGGTGAT
	2	AAAAAGAAATCGTTAGCACTAATGGGTGAT
	3	AAAAAGAAATCGTTAGCACTAATGGGTGAT
I	1	GATTGAAAATGATTTAGCTGAAATAGTACG
	2	GATTGAAAATGATTTAGCTGAAATAGTACG
	3	GATTGAAAATGATTTAGCTGAAATAGTACG
FF	1	AAGAAAACAGTGACAGAAACTATTGAGTACG	AAAATGGCAGCAATTTGCGGATATGGTGCT
	2	AAGAAAACAGTGACAGAAACTATTGAGTACG	TTGGATATGACGACCAAGATTTAGCGTTTTA
	3	AAGAAAACAGTGACAGAAACTATTGAGTACG
EE	1	TCTTCACTCATACCCATACCGCGTAACACA	AATCAAATACAAGCGTTAATACGTGGTGTT	CGAAGAACCGTCATCAACACCATCTTGTCCA
	2	TCTTCACTCATACCCATACCGCGTAACACA	CAATTTTTAAAGCACGTTGCATAATCATTTC
	3	TCTTCACTCATACCCATACCGCGTAACACA	TTTTAAATTGTCATACTCTAGTAATTCGTC
CC	1	GTACCACAAAAACATTCACGTGATCCGTAC	AGTGGACAGTTCCTAATGAACATAAATCAA
	2	GTACCACAAAAACATTCACGTGATCCGTAC	AGTGGACAGTTCCTAATGAACATAAATCAA
	3	GTACCACAAAAACATTCACGTGATCCGTAC	AGTGGACAGTTCCTAATGAACATAAATCAA

### Sheet: Fig 5A-B
Spacer name	Sequence
UU0	AATCAATCAATAGTGGCGTTCAAGAACTTA
VV0	GAACTTGTATTGAACAAAGGTTATATAGTT
VV1	GCGACAATATTTTAGAACCTACATACTCAT
VV2	ATTTTCTTCAGCTTTTTGCTTATCTGTCTT

### Sheet: Fig S4 D-G
Spacer name	Sequence
AB0	CAAAAAGAAATCGTTAGCACTAATGGGTGAT
AC0	GAAACACAATGCGAGAAAAGTAAGAGTAAT
AD0	GCTAATGACAGTCCATTATTTGATGCTAAC
AD1	TTAAATGGACNGCAAAAGATTTCTTTAATG
AD2	TACGATATTACCGATTAACTGCATAATAGT
AD3	ATGGTCGAAGAAAAAGAAAAGTGAAATGGT
AD4	GAAGCATCTGATGCTTGTAACGTCGTTAACG
AD5	ATTAATGCCGTTGTTCAAATTTGTGTCTCA
AD6	GTTAGCAGTATTTGGAGCACTGTTACAAGT
AE0	ATCATCGTTTAAGATATAGAATGCTTTGGT
AE1	TAGAAAATTTATACATTGATTATTCACCAAC
AE2	TGATAGAGGGTTTATATTCACAACTTGCCA
AE3	AATATTGTCGCCAACAAAAATAACATTATA

### Sheet: Oligonucleotides
Primer name	sequence
H54	AAAACAGAGCGCAATTAATTATTGCGGATATTCCT
H237	GGCGTACTGATGAAGATTATTTCTTAATAACTAAAAATATGG
NP389	GCAAGAAGAAATCAACCAGCGC
NP390	GAACCACGTGAACTATATGATTTTCCG
H463	AAAACAAATACTGCTAACAAAATTAGTGATTGTAC
H493	AAAACATTGCAGCTGTTAGCAGTGTGTTAAGTAAT
H40	AAAACATCAAAGAATACTTTGCTGGTGTCGACTGGG
NP255	AAAACCTTTTTCTTCAATTGGTCGACGTTTGAATAT
NP170	CGATCAGGAATTGAGACACCTCAATATATACTTGCTGGTG
AV363	TATCCAATTTTCGTTTGCCTCTTGCTTAAACCTATCC
NP331	GAATAGTTACGATGATATCCTGCGCC
H462	AAACGTACAATCACTAATTTTGTTAGCAGTATTTG
NP180	CGATCCTTTAAATGTTTTAAAAGAATAGCATCATTTGGGG
H485	AAAACTCTTGCTTTAATAAAATCTTTTGTTTTAGC
W1051	GAACCTACGTCCGTAATGCTAGGATTTGCAAATTTCTTA
NP182	CGATCAAACAGTGACAGAAACTATTGAGTACGAGGAGGTA
NP279	AAAACTTTAACTAATAATAACAATACTAATAATGA
W1087	GAACCACCCATATCATCTAGTACAAGTAAATCAATATCA
H501	GACTGTTTCTCTCATTGTTGCG
H471	AAAACAGAGTATTATCAACGACCTGAAGTTAAAAA
H122	AAAACATATGGTGGGTAGTTTAATTCTTGCATTTT
H135	AAAACAATTCCTTCTTCGTCTGCTATCTTTCGCAC
AV462	GGAGCACGCACACCAATTTAAG
H453	AAAACTTGTTAAATCATATGCGTCAATTAAGTGAA
H477	AAAACTTTTAGCAATATGATTCTAGGCCATAACGG
NP313	AAACAAAGTTTCTAACTAAAAATTGATGTGCAGACG
NP265	AAAACACTTATGCCGTTTCTATACTTCACTACAGCA
H613	CCTGTTCGTCTGTGTTCTCTTCAATCCATTCAT
